# Cross-Comparison of Gut Metagenomic Profiling Strategies

**DOI:** 10.1101/2023.11.25.568646

**Authors:** Gábor Gulyás, Balázs Kakuk, Ákos Dörmő, Tamás Járay, István Prazsák, Zsolt Csabai, Miksa Máté Henkrich, Zsolt Boldogkői, Dóra Tombácz

**Author notes:** The first three authors contributed equally to this work. Correspondence &.

## Abstract

A critical issue in microbiome research is the selection of reliable laboratory and bioinformatics pipelines. In the absence of generally accepted technical benchmarks and evaluation standards, comparing data generated by different studies becomes challenging. In this work, we carried out the most comprehensive study to date on this topic. We encompassed every stage of processing, from DNA extraction to computational assessment. We adopted four procedures for DNA purification, six for library construction, three for sequencing, and five for bioinformatics. Additionally, we used datasets published by others to corroborate our results. We introduced a software tool that distinctively delivers consistent results, irrespective of sample or dataset origins. This study underscores the importance of methodological optimization at the outset of research projects to ensure the reliability of results and their comparability with findings from other studies. Additionally, this study provides an optimized robust pipeline for gut microbiome analysis.
