## Supplementary Data 1 for "Cross-Comparison of Gut Metagenomic Profiling Strategies"

### Sheet: Supplementary Data 1
Supplementary Data 1. This table summarizes the previously published articles focusing on the comparison of library prep kits or bioinformatic methods used at various stages of metagenomic analyses.
a. human and mammalian stool
#	sample	DNA isolation kits	Method	Library preparation kit	Approach	Sequencer	read length	Bioinformatics	Reference
1	human stool and pure culture	FastDNAR kit (Bio 101)	PCR						71. McOrist, A. L., Jackson, M. & Bird, A. R. A comparison of five methods for extraction of bacterial DNA from human faecal samples. J Microbiol. Methods 50, 131-9 (2002).
		NucleospinR C + T kit1 (Macherey-Nagel)
		Quantum PrepR Aquapure Genomic DNA isolation kit (Bio-Rad)
		QIAampR DNA stool minikit (Qiagen)
		Boom et al., 1990
2	human stool	RNA/DNA Mini kit (Qiagen)	Real-time PCR						72. Nechvatal, J. M. et al. Fecal collection, ambient preservation, and DNA extraction for PCR amplification of bacterial and human markers from human feces. J. Microbiol. Methods. 72, 124-32 (2008).
		QIAamp DNA Stool Mini kit (Qiagen)
		Fecal DNA Isolation kit (Mo BIO)
3	human stool	Differential Centrifugation and Lysis (Apajalahti et al., 1998)	Real-time PCR, microarray						58. Salonen, A. et al. Comparative analysis of fecal DNA extraction methods with phylogenetic microarray: Effective recovery of bacterial and archaeal DNA using mechanical cell lysis. J. Microbiol. Methods 81, 127-134 (2010).
		Promega Genomic Wizard DNA Purification Kit (Promega)
		Repeated Bead Beating (Yu and Morrison 2004)
		QiaAmp DNA Stool Mini Kit (Qiagen)
4	stool from 6 months to 4 years kids with diarrhoea	QIAamp DNA stool MiniKit with or without Mini BeadBeater 8 (BioSpec Products Inc) or TissueLyser system (Qiagen Retsch GmbH)	PCR		V3				73. Smith, B., Li, N., Andersen, A. S., Slotved, H,C. & Krogfelt, K. A. Optimising bacterial DNA extraction from faecal samples: comparison of three methods. Open Microbiol. J. 5, 14-7 (2011).
5	human stool	NucliSENS® easyMag® (BioMérieux ) - semi-automatic	PCR		V2-V3				74. Mirsepasi, H. et al. Microbial diversity in fecal samples depends on DNA extraction method: easyMag DNA extraction compared to QIAamp DNA stool mini kit extraction. BMC Res. Notes 7, 50 (2014).
		QIAamp DNA Stool Mini Kit (Qiagen) - manual
6	human stool	sample from outer an innel layer and from homogenized stool, with or without bead-beating	pyrosequencing		V4				9. Santiago, A. et al. Processing faecal samples: a step forward for standards in microbial community analysis. BMC Microbiol. 14, 112 (2014).
7	Human stool	American Human Microbiome Project	SRS		WGS	Illumina HiSeq 2000	2x100	Mocat	14. Wesolowska-Andersen, A. et al. Choice of bacterial DNA extraction method from fecal material influences community structure as evaluated by metagenomic analysis. Microbiome 2, 19 (2014).
		European MetaHIT project						Blast+
8	human stool and synthetic DNA mock community	NA	SRS	Illumina Nextera XT kit	WGS	Illumina HiSeq (v4 chemistry)			15. Jones, M. B. et al. Library preparation methodology can influence genomic and functional predictions in human microbiome research. Proc. Natl. Acad. Sci. U S A. 112, 14024-9 (2015).
				Illumina TruSeq DNA PCR-free kit
				KAPA Biosystems Hyper Prep PCR system
				KAPA Biosystems Hyper Prep PCR-free system
9	Sewage water, soil & human stool, biopsy	seems like an inhouse protocol	SRS		V1-V3	454 GS FLX+ pyrosequencer			16. Bag, S. et al. An Improved Method for High Quality Metagenomics DNA Extraction from Human and Environmental Samples. Sci. Rep. 6, 26775 (2016).
		DNA isolation kit (Qiagen, Germany)
		MagNA pure, Roche Diagnostics, Swizerland			V1-V5
10	human stool	seven most commonly used (2017!) kit with modifications (altogether 21 extraction protocols)	SRS		WGS	Illumina HiSeq	2x100		17. Costea, P.I. et al. Towards standards for human fecal sample processing in metagenomic studies. Nat. Biotechnol. 35, 1069-1076 (2017).
		PSPStool (Invitek)
		PowerSoil (Mobio)
		EZNAstool (Omega Bio Tek)
		Maxwell (Promega)
		QIAampStoolMinikit (Qiagen)
		G’Nome (Bio101)
		FastDNAspinSoil (MP-Biomedicals)
		MagNAPureIII (Roche)
11	human stool	TianLong Stool DNA/RNA Extraction Kit (Xi’an TianLong Science and Technology Co., Ltd.) with OR without bead-beating	SRS	16S Metagenomic Sequencing Library Preparation Illumina	V3-V4	Illumina MiSeq	2x300	QIIME	75. Lim, M. Y., Song, E. J., Kim, S. H., Lee, J. & Nam, Y. D. Comparison of DNA extraction methods for human gut microbial community profiling. Syst. Appl. Microbiol. 41, 151-157 (2018).
		QIAamp DNA Stool mini kit (Qiagen) with OR without bead-beating
		QIAamp PowerFecal DNA Isolation kit (Qiagen)
12	human stool	QIAamp DNA Mini Kit (Qiagen) includig bead-beating	SRS	PCR amplified	V3-V4	Illumina MiSeq	2x300	QIIME, UCHIME	76. Szopinska, J. W. et al. Reliability of a participant-friendly fecal collection method for microbiome analyses: a step towards large sample size investigation. BMC Microbiol. 18, 110 (2018).
		PowerFecal® DNA Isolation Kit (MO BIO)
13	human stool and germ-free mice feces spiked with bacterial or fungal strains	QIAamp DNA Stool Mini Kit (Qiagen), and	qPCR and SRS	16S Metagenomic Sequencing Library Preparation protocol	V3-V4, ITS1F+ITS2	Illumina MiSeq	2x300	QIIME	77. Fiedorová, K. et al. The Impact of DNA Extraction Methods on Stool Bacterial and Fungal Microbiota Community Recovery. Front. Microbiol. 10, 821 (2019).
		PureLinkTM Microbiome DNA Purification Kit (TermoFisher)
		Fecal DNA MiniPrepTM Kit (ZymoResearch)
		NucleoSpin® DNA Stool Kit (Macherey-Nagel)
		IHMS protocol Q (QIAamp DNA Stool Kit with bead beating)
14	paleofeces human and dog!!!	the Human Microbiome Project standard protocol using the PowerSoil kit (Qiagen)	SRS	NEBNext DNA Library Prep Master Set	WGS	Illumina HiSeq	2x100	QIIME	78. Hagan, R. W., et al. Comparison of extraction methods for recovering ancient microbial DNA from paleofeces. Am. J. Phys. Anthropol. 171, 275-284 (2020).
		an aDNA-optimized modified MinElute (Qiagen) protocol for bone extraction following Dabney et al. (2013)
		Phenol-chloroform + modified MinElute protocol
		Split modified MinElute protocol
		HMP protocol + modified MinElute protocol
15	human stool and 36 bacterial strains represent microbes prevalent in the human body sites	DNeasy Blood and Tissue kit (Qiagen; bacteria)	SRS	TruSeq Nano DNA HT kit (Illumina)	WGS	Illumina MiSes and HiSeq (bacteria)	2x150	MUSCLE	12. Johnson, J. S. et al. Evaluation of 16S rRNA gene sequencing for species and strain-level microbiome analysis. Nat. Commun. 10, 5029 (2019).
		PowerSoil DNA Isolation Kit (Mobio; human)			WGS	Illumina NextSeq (human)
			LRS	SMRTbell 1.0 Template Prep Kit (Pacific Biosciences)	V1-V9	PacBio RSII (bacteria)
16	capuchin monkey stools	QIAamp DNA Stool Mini Kit (Qiagen)	two-step PCR protocol	MyTaq HS Red Mix (Bioline)	V3-V4	Illumina MiSeq		QIIME	31. Mallott, E. K., Malhi, R. S. & Amato, K. R. Assessing the comparability of different DNA extraction and amplification methods in gut microbial community profiling. Access Microbiol. 1, e000060 (2019).
		PowerSoil DNA Isolation kit (Mo Bio)	amplicon library preparation on the Fluidigm Access Array	Accustart II PCR ToughMix (Quantiabio)	V4-V5
17	eight different biological specimens, including human stool, salive, tissues etc.	Quick-DNA fecal/soil microbe kit (Zymo Research)	SRS		V4	Illumina NextSeq	2x150	QIIME 2, NG-Tax 0.4	18. Ducarmon, Q. R., Hornung, B. V. H., Geelen, A. R., Kuijper, E. J. & Zwittink, R. D. Toward Standards in Clinical Microbiota Studies: Comparison of Three DNA Extraction Methods and Two Bioinformatic Pipelines. mSystems 5, e00547-19 (2020).
	zymo microbial community standard	QIAampStoolMinikit (Qiagen)
		MagNA Pure 96 (Roche Diagnostics)
18	human stool & mock community (Zymo)	Mag-Bind® Universal Metagenomics Kit (Omega Bio-tek)	SRS	KAPA Hyper Prep Kit (Kapa HiFi) with different sample inputs	WGS	Illumina HiSeq 4000	2x250	alpha-, beta-diversity, PCA	79. Peng, Z. et al. Comparative Analysis of Sample Extraction and Library Construction for Shotgun Metagenomics. Bioinform. Biol. Insights. 14, 1177932220915459 (2020).
		DNeasy PowerSoil Kit (Qiagen)	shotgun	TruePrep DNA Library Prep Kit V2 (Vazyme Biotech) with different sample inputs			2x350
19	human stool	QIAamp DNA Stool Mini Kit (Qiagen)	SRS	16S Metagenomic Sequencing Library Preparation Illumina	V3-V4	Illumina MiSeq	2x300	DADA2 plugin [15] within QIIME2	80. Lim, M., et al. Evaluation of fecal DNA extraction protocols for human gut microbiome studies. BMC Microbiol. 20, 212 (2020).
		QIAamp PowerFecal Pro DNA Kit (Qiagen)
		QIAamp DNA Stool Mini Kit (Qiagen) with additional bead-beating step [5]
20	simulation and human stool	PureLink Microbiome DNA Purification Kit (Invitrogen)	SRS		WGS	ONT MinION		khoszrau@gmail.com	81. Alili, R. et al. Exploring Semi-Quantitative Metagenomic Studies Using Oxford Nanopore Sequencing: A Computational and Experimental Protocol. Genes 12, 1496 (2021).
		Qiamp PowerFecal DNA Kit (Qiagen)	LRS		WGS	Illumina NovaSeq	2x150	gulyas.gabor.hok@gmail.com
		ZimoBiomics DNA Mini Kit (Zymo Research)				SOLiD
		Power Microbiome RNA/DNA Isolation Kit (Mo Bio)
21	human stool - 200 healthy Japanese	DNEasy Power Soil Kit (Qiagen)	SRS	16S library preparation protocol provided by Illumina	V1-V2	Illumina MiSeq	2x250	QIIME1 & QIIME2	82. Kameoka, S., et al. Benchmark of 16S rRNA gene amplicon sequencing using Japanese gut microbiome data from the V1–V2 and V3–V4 primer sets. BMC Genomics 22, 527 (2021).
			qPCR		V3-V4		2x300	UCLUST, DADA2
22	dog stool (datasets)	PowerFecal DNA Isolation Kit (MoBio)	SRS		WGS	Illumina HiSeq 2500	2x125	MetaPhlAn2	20. Lewis, S. et al. Comparison of 16S and whole genome dog microbiomes using machine learning. BioData Min. 14, 41 (2021).
					V3-V4	Ilumina MiSeq	2x300	DADA2, QIIME2
23	human stool	Mechanical-Enzymatic Lysis method: MEL	LRS		WGS	ONT MinION		EPI2ME	83. Sahu, S. et al. Fecal genomic DNA extraction method impacts outcome of MinION based metagenome profile of tuberculosis patients. medRxiv 11, 15.21266154 (2021).
		Phenol: Chloroform: Isoamyl Alcohol method: PCIA
24	human stool	Extrap Soil DNA Kit Plus ver.2 (NIPPON STEEL Eco-Tech Corporation)	SRS	Accel NGS 2S Plus DNA Library Kit (Swift Biosciences)		Illumina NextSeq 500	2x150 bp	Demultiplex: BBmap v38.46	19. Tourlousse, D. M. et al. Validation and standardization of DNA extraction and library construction methods for metagenomics-based human fecal microbiome measurements. Microbiome 9, 95 (2021).
		FastDNA SPIN Kit for Feces (MP Biomedicals)		TruSeq DNA PCR-Free Library Prep Kit (Illumina)				Qc: fastp v0.20.0
		ISOSPIN Fecal DNA Kit (Nippon Gene)		KAPA HTP Library Preparation Kit (Roche)				for human samples: BMTagger v3.101
		MagAttract PowerMicrobiome RNA/DNA EP Kit (Qiagen)		KAPA HyperPrep Kit PCR-free (Roche)				Data analysis and visualisation: R v4.0.2
		MORA-EXTRACT kit (Kyokuto Pharmaceutical)		TruSeq Nano DNA Library Prep Kit				Data handling: dplyr v1.0.2
		QIAmp PowerFecal Pro DNA kit (Qiagen)		NEBNext Ultra II DNA Library Prep Kit (New England Biolabs)				Visualisation: ggplot2 v3.3.2
		Quick DNA Fecal/Soil microbe Miniprep Kit (Zymo Research)		QIAseq FX DNA Library Kit				Metagenome assembly: MEGAHIT v1.2.9.
				NEBNext Ultra II FS DNA Library Prep Kit				Statistics: Quast v5.0.0
				Nextera DNA Flex Library Prep Kit (Illumina)				Read annotate: kraken v2.0.8
				SMARTer ThruPLEX DNA-Seq Kit (Takara Bio)				For OTU taxonomy profiles: mOTUs2 v2.5.1
25	human stool	QIAamp DNA Stool Minikit (Qiagen)	SRS		V1-V3	454 Titanium pyrosequencing		QIIME	84. Wu, G.D., C. et al. Sampling and pyrosequencing methods for characterizing bacterial communities in the human gut using 16S sequence tags. BMC Microbiol. 10, 206 (2010).
		PSP Spin Stool DNA Plus Kit (Invitek)			V1-V2	454 FLX pyrosequencing
		MoBio PowerSoil DNA Isolation Kit (Mo Bio)
26	human stool & saliva, conjuctiva, bile, sputum, plaque and water	DNeasy PowerSoil Pro (Qiagen)	SRS	MGIEasy Universal DNA Library Prep Set	WGS	DNBSEQ-G400	2x100		85. Rehner, J., et al. Systematic Cross-biospecimen Evaluation of DNA Extraction Kits for Long- and Short-read Multi-metagenomic Sequencing Studies. Genomics Proteomics Bioinformatics. 20, 405-417 (2022).
		QiAamp DNA Microbiome Kit (Qiagen)	LRS		WGS	ONT MinION
		ZymoBIOMICS DNA Miniprep Kit (Zymo Researc)
27	10 diverse sample types (human body sites and environment, including stool)	MagAttract PowerSoil DNA Isolation Kit (Qiagen)	SRS	NexteraXT	V4	Miseq	2*150	QIIME2	21. Shaffer, J. P. et al. A comparison of six DNA extraction protocols for 16S, ITS and shotgun metagenomic sequencing of microbial communities. Biotechniques. 73, 34-46 (2022).
		MagAttract PowerSoil Pro DNA Isolation Kit (Qiagen)			ITS
		Norgen Stool DNA Isolation Kit (Norgen Biotek)			shallow WGS	Illumina HiSeq
		MagMAX Microbiome Ultra Nucleic Acid Isolation Kit (Applied Biosystems )
		NucleoMag Food kit (Macherey-Nagel)
		ZymoBIOMICS 96 MagBead DNA Kit (Zymo Research)
b. bird stool
1	chicken stool	NucleoSpin tissue kit (Macherey-Nagel)	Real-time PCR						60. Flekna, G., Schneeweiss, W., Smulders, F. J. M., Wagner, M. & Hein, I. Real-time PCR method with statistical analysis to compare the potential of DNA isolation methods to remove PCR inhibitors from samples for diagnostic PCR. Mol. Cell. Probes 21, 4 (2007).
		Nexttec kit for genomic DNA from bacteria (Nexttex)
		High Pure PCR template preparation kit (Roche Diagnostics)
		QIAamp DNA stool mini kit (Qiagen)
2	chicken stool	FastDNA SPIN Kit for Feces (MP Biomedicals)	Real-time PCR						63. Josefsen, M, H., Andersen, S. C., Christensen, J. & Hoorfar, J. Microbial food safety: Potential of DNA extraction methods for use in diagnostic metagenomics. J. Microbiol. Methods 114, 30-4 (2015).
		FastDNA SPIN Kit for Soil (MP Biomedicals)
		ZR Fecal DNA MiniPrep (Zymo Research)
		QIAamp Fast DNA Stool Mini Kit (Qiagen)
		QIAamp DNA Stool Mini Kit Qiagen (Qiagen)
		PowerSoil DNA Isolation Kit (MO BIO Laboratories)
		PowerLyzer PowerSoil DNA Isolation Kit (MO BIO Laboratories)
		PowerFecal DNA Isolation Kit (MO BIO Laboratories)
		Wizard Genomic DNA Purification Kit (Promega)
		NucliSens miniMAG Nucleic Acid Purification (BIOMÉRIEUX)
c. other human tissues
1	human colonic tissue	AllPrep DNA/RNA Mini Preparation Kit (Qiagen)							86. Ó Cuív, P. et al. The effects from DNA extraction methods on the evaluation of microbial diversity associated with human colonic tissue. Microb. Ecol. 61, 353-62 (2011).
		The salting out method of DNA extraction followed the methods described by Miller et al. [35] except that a miniprep adapted protocol was followed	microarray			Aus-HIT chip
		miniprep protocol adapted from the high molecular weight DNA extraction method (HMW method) described by Marmur [30]
		RBB+C method as described by Yu and Morrison [58]
2	Biopsies from six anatomic regions in colon	QIAamp DNA Stool Mini Kit (Qiagen)	SRS		V2	454 FLX pyrosequencing		Megablast on Greengenes	87. Momozawa, Y. et al. Characterization of bacteria in biopsies of colon and stools by high throughput sequencing of the V2 region of bacterial 16S rRNA gene in human. PLoS One. 10, 6, e16952 (2011).
		QIAamp DNA Mini Kit (Qiagen)
3	pediatric bronchoalveolar lavage & microbial mock community	cetyl trimethylammonium bromide (CTAB) protocol adapted from Sambrook and Russell [19]	SRS		V8-V9	454 pyrosequencing	~ 250	QIIME	88. Willner, D. et al. Comparison of DNA extraction methods for microbial community profiling with an application to pediatric bronchoalveolar lavage samples. PLoS One. 7, e34605 (2012).
		high salt (saline) protocol adapted from Quinque et al. [20]
		Nucleospin Tissue Kit (Macherey-Nagel; pellet and liquid protocols)
		MoBio PowerSoil DNA Isolation Kit (MoBio)
4	human lung tissue	QIAamp DNA Mini kit (QIAGEN)	SRS	Nextera XT Index	V3-V4	Illumina MiSeq	2x300	DADA2, QIIME	89. Pérez-Brocal, V. et al. Optimized DNA extraction and purification method for characterization of bacterial and fungal communities in lung tissue samples. Sci. Rep. 10, 17377 (2020).
		Bead-beating and QIAamp DNA Mini kit (QIAGEN)			ITS
		Phenol:Chloroform:Isoamyl alcohol step and QIAamp DNA Mini kit (QIAGEN)
		Phenol:Chloroform:Isoamyl alcohol step and Bead-beating and QIAamp DNA Mini kit (QIAGEN)
		Pre-treatment step and Phenol:Chloroform:Isoamyl alcohol step and Bead-beating and QIAamp DNA Mini kit (QIAGEN)
5	human biopsies (Colon)	Ultra-Deep Microbiome prep (Molzym) modified by the group (with bead beatig)	SRS		V3-V4	Illumina NovaSeq	2x250	Uparse	90. Bruggeling, C. E. et al. Optimized bacterial DNA isolation method for microbiome analysis of human tissues. Microbiologyopen. 10, e1191 (2021).
			qPCR					Mothur
		Technique developed by the group	SRS		WGS	Illumina NovaSeq	2x150
6	human urine samples	QIAamp BiOstic Bacteremia DNA Kit (Qiagen)							91. Karstens, L. et al. Benchmarking DNA isolation kits used in analyses of the urinary microbiome. Sci. Rep. 11, 6186 (2021).
		DNeasy Blood and Tissue (Qiagen)	SRS	PCR amplifeid	V4	Illumina MiSeq	2x150	DADA2
		DNease PowerSoil (Qiagen)
		DNeasy UltraClean (Qiagen)
		Maxwell RSC Purefood GMO and Authentication (Promega)
7	human upper airways (nose, saliva, pharynx) & mock	QIAmp DNA Mini Kit (Qiagen)	SRS	Nextera XT DNA sample preparation kit	shallow WGS	Illumina MiSeq	2x300	METAnnotatorX2	92. Mancabelli, L. et al. Guideline for the analysis of the microbial communities of the human upper airways. J. Oral. Microbiol. 14, 2103282 (2022).
		AllPrep PowerViral DNA/RNA Kit
		PureLink Microbiome DNA Purification Kit (Invitrogen)
		Qiamp Fast Stool DNA Mini Kit (Qiagen)
		ZymoBIOMICS DNA Kit (Zymo Research)
8	human urine	QIAmp BiOstic Bacteremia kit (Qiagen)	SRS	PCR amplified	V1–V3	Illumina MiSeq	2x300	DADA2, SILVA, rStudio	93. Vendrell, J. A. et al. Determination of the Optimal Bacterial DNA Extraction Method to Explore the Urinary Microbiota. Int. J. Mol. Sci. 23, 1336 (2022).
		QIAmp DNA Microbiome kit (Qiagen)			V3-V4
		AMPure XP (Beckman-Coulter) - same optional lysis steps as for the MagNA kit were performed			V4-V5
		DNeasy Blood and Tissue kit (Qiagen) - Gram-positive optional steps were performed			V6-V8
		MagNA Pure Compact Kit (Roche) - all the optional lysis steps were performed
9	human urine	Without Pre–Cell Lysis: IndiSpin Pathogen Kit without pre–cell lysis (INDICAL BIOSCIENCE)	LRS		mNGS	ONT MinION			94. Zhang, L. et al. Comparison Analysis of Different DNA Extraction Methods on Suitability for Long-Read Metagenomic Nanopore Sequencing. Front. Cell. Infect. Microbiol. 12, 919903 (2022).
		With Mechanical Lysis: Pathogen Lysis Tubes (Qiagen) & IndiSpin Pathogen Kit without pre–cell lysis (INDICAL BIOSCIENCE)
		With Enzymatic Lysis (lytic enzyme solution (Qiagen) and MetaPolyzyme (Sigma Aldrich)
d. other tissues from animals
1	cow and sheep rumen	15 DNA extraction protocols	pyrosequencing		16S rRNA regions (ITS1)	454 GS FLX Titanium		QIIME	95. Henderson, G. et al. Effect of DNA extraction methods and sampling techniques on the apparent structure of cow and sheep rumen microbial communities. PLoS One. 8, e74787 (2013).
		CTAB-based method [32]	qPRC
		FastDNA® Spin Kit with buffer TC (Q ·BIOgene)
		FastDNA® Spin Kit with buffer Y (Q·BIOgene)
		InstaGene matrix (Bio-Rad)
		NucleoSpin® based method [33]
		Phenol-chloroform with bead beating [34]
		Phenol-chloroform, bead beating, with filtration kit for purification QIAquick® PCR purification kit (Qiagen) [18]
		Phenol-chloroform with no bead beating (Unpublished)
		Phenol-chloroform, bead beating, with filtration kit for purification with QIAquick® PCR purification kit (Qiagen) [14]
		Phenol-chloroform with bead beating, phenol-chloroform added prior to and used in bead beating step
		PSP®Spin Stool DNA Kit, protocol 1 (Invitek)
		PSP®Spin Stool DNA Kit, protocol 2 (Invitek)
		QIAamp® DNA Stool Mini Kit, employing the 95°C heating option (Qiagen)
		Repeated bead beating plus column [10]
		ZR Fecal DNA MiniPrep (ZYMO Research)
2	Chicken caeca and crop	Bead-Beating procedure	SRS	Nextera XT DNA Library Preparation Kit	WGS	Illumina MiSeq	2x150 bp	MG-RAST	96. Durazzi, F. et al. Comparison between 16S rRNA and shotgun sequencing data for the taxonomic characterization of the gut microbiota. Sci. Rep. 11, 3030 (2021).
								Silva SSU
				16S Metagenomic sequencing library preparation	V3-V4	Illumina MiSeq	2x150 bp
d. plant
1	Arabidopsis thaliana, corn and soybean	Extract-N-Amp Plant PCR Kit (Sigma-Aldrich)	SRS	PCR amplified	V4	Illumina MiSeq	2x250	QIIME2	97. Giangacomo, C., Mohseni, M., Kovar, L. & Wallace, J. G. Comparing DNA Extraction and 16S rRNA Gene Amplification Methods for Plant-Associated Bacterial Communities. Phytobiomes J. 5, 190-201 (2021).
		PowerSoil DNA Isolation Kit (Molecular Biosciences; now Qiagen DNEasy PowerSoil Kit)			V3-V4
		DNeasy Plant kit (Qiagen)			V5-V7
		Quick-DNA Fungal/Bacterial Miniprep Kit (Zymo Research)
e. bacteria strains and cultures
1	Genbank-or TIGR CMR-derived 16S sequences from 100+ pathogenic bacteria (not gut-specific)		Rt-PCR and End-point detection PCR		V1, V2, V3, V4, V5, V6, V7, V8			MEGALIGN	30. Chakravorty, S., Helb, D., Burday, M., Connell, N. & Alland, D. A detailed analysis of 16S ribosomal RNA gene segments for the diagnosis of pathogenic bacteria. J. Microbiol. Methods. 69, 330-9 (2007).
	30 strains from cultures or clinical isolates	phenol-chloroform extraction	Sequencing (not specified, most likely Sanger)		V3 and V6
2	single strains with different cell walls	MagNA Pure LC DNA III Isolation Kit and QIAamp DNA mini kit with or without bead beating	rtPCR		16S (not specified)				24. de Boer, R. et al. Improved detection of microbial DNA after bead-beating before DNA isolation. J. Microbiol. Methods. 80, 209-11 (2010).
3	mock microbial community	"standard genomic purification kits"	SRS	Nextera XT	WGS?	Illumina HiSeq 2000	2*150		98. Bowers, R.M., et al. Impact of library preparation protocols and template quantity on the metagenomic reconstruction of a mock microbial community. BMC Genomics 16, 856 (2015).
				Mondrian
				DNA using Illumina’s TruSeq library preparation
				MALBAC
4	bacterial cocktail mixes	Quick-DNA HMW MagBead Kit (Zymo Research)	LRS		WGS	ONT			99. Gand, M., et al. Comparison of 6 DNA extraction methods for isolation of high yield of high molecular weight DNA suitable for shotgun metagenomics Nanopore sequencing to detect bacteria. BMC Genomics 24, 438 (2023).
		Nucleospin kit (Macherey-Nagel)
		ZymoBIOMICS DNA Miniprep kit (Zymo Research)
		Qiamp PowerFecal Pro kit (Qiagen)
		DNAexpress kit (Claremont Bio)
		Protocol based on Moss et al.: Complete, closed bacterial genomes from microbiomes using nanopore sequencing. Nat Biotechnol. 2020;38:701–7.
f. water and other nonliving source
1	Lake Taihu's water (China)	E.Z.N.A. ® Water DNA Kit (OMEGA, USA)	SRS	V3-V4-V6 regions were amplified from microbial genomic DNA by PCR using barcoded primers	V3	Ion Torrent PGM		Statistical significance was tested in the differential taxa among V3, V4, and V6 using SPSS18.0 software	100. Zhang, J. Evaluation of different 16S rRNA gene V regions for exploring bacterial diversity in a eutrophic freshwater lake. Sci. Total. Environ. 618, 1254-1267 (2018).
					V4
				16S Metagenomic Sequencing Library Preparation with some minor modifications.	V6
2	Lake Baikal’s water (Russia)	lysozyme treatment, phenol-chlorophorm technique	SRS	NEBNext Ultra II DNA Library Prep Kit (New England Biolabs)	V2-V3	Illumina MiSeq			22. Bukin, Y. et al. The effect of 16S rRNA region choice on bacterial community metabarcoding results. Sci. Data 6, 190007 (2019).
					V3-V4
3	Equatorial Pacific & North Atlantic - water	MOBIO PowerSoil DNA Isolation Kit (Mo Bio)	SRS	V regions were apmlified	V4	Illumina MiSeq	2x250 & 2x150		23. Kerrigan, Z., Kirkpatrick, J. B. & D'Hondt, S. Influence of 16S rRNA Hypervariable Region on Estimates of Bacterial Diversity and Community Composition in Seawater and Marine Sediment. Front. Microbiol. 10, 1640 (2019).
					V6
4	Activated Sludge, Biofilm, and Anaerobic Digestate	FastDNA Spin kit for Soil (MP Biomedicals)	capillary electrophoresis						101. Florczyk, M., Cydzik-Kwiatkowska, A., Ziembinska-Buczynska, A. & Ciesielski A. Comparison of Three DNA Extraction Kits for Assessment of Bacterial Diversity in Activated Sludge, Biofilm, and Anaerobic Digestate. Appl. Sci. 12, 9797 (2022).
		PureLink MicrobiomeTM Purification Kit (ThermoFisher Scientific
		FavorPrep Soil DNA Isolation Mini Kit (Favorgen Biotech
5	Soil	not specified	SRS+LRS	Illumina TruSeq Nano DNA Library Prep Kit	WGS, 400 bp	Illumina HiSeq 2000	not specified	MetaGeneMark, BLAST, eggNOG and others	102. Xu, G. et al. Combined assembly of long and short sequencing reads improve the efficiency of exploring the soil metagenome. BMC Genomics 23, 37 (2022).
				SMRTbell Template Prep Kit	WGS, 20 000 bp	PacBio Sequel		PB assembly:MetaFlye, IL: SPAdes
6	On-Site Wastewater Treatment Systems	Norgen Soil DNA Isolation Plus Kit	SRS	NEBNext® Ultra™ II DNA library preparation kit	WGS	Illumina HiSeq	2x150		103. de Vries, J. et al. Comparative Analysis of Metagenomic (Amplicon and Shotgun) DNA Sequencing to Characterize Microbial Communities in Household On-Site Wastewater Treatment Systems. Water 15, 271 (2023)
					V4	Illumina MiSeq	2x150
