## Supplementary Data 2 for "Cross-Comparison of Gut Metagenomic Profiling Strategies"

### Sheet: Munka1
Supplementary Data 2. Applied wet lab kits and bioinformatic pipelines
a. DNA extraction kits used in our study. HMW: High-molecular weight DNA.
Company	Kit	Bead-beating	HMW
Qiagen	QIAamp Fast DNA Stool Mini Kit	No	No
Macherey-Nagel	NucleoSpin DNA Stool Mini kit	Yes	No
Invitrogen	PureLink™ Microbiome DNA Purification Kit	Yes	No
Zymo Reserach	Quick-DNA™ HMW MagBead Kit	No	Yes
b. Library preparation kits utilized in this project. mWGS: metagenomic whole-genome sequencing.
Company	Kit	16S rRNA region	mWGS
Zymo Research	Quick-16S NGS Library Prep Kit	Partial (V1-V2)
Zymo Research	Quick-16S NGS Library Prep Kit	Partial (V3-V4)
PerkinElmer	NEXTFLEX® 16S V1-V3 Amplicon-Seq Kit	Partial (V1-V3)
Illumina	DNA Prep Kit		Yes
Oxford Nanopore Technologies	16S Barcoding Kit	Full-lenght (V1-V9)
Pacific Biosciences	Full-Length 16S Library Preparation Using SMRTbell Express Template Prep Kit 2.0	Full-lenght (V1-V9)
c. The applied bioinformatic tools
Program	Partial 16S rRNA gene	Full-length 16S rRNA gene	Shotgun
DADA2	Yes
Emu	Yes	Yes
EPI2ME		Yes
Kaiju			Yes
sourmash			Yes
minitax	Yes	Yes	Yes
