## Supplementary Data 3 for "Cross-Comparison of Gut Metagenomic Profiling Strategies"

### Sheet: Munka1
Supplementary Data 3.
a. The table summarizes the details of DNA purification from canine sample (the main tested dog), the obtained yield and quality of DNA
Sample	Initial amount (g)	Elution (ul)	gDNA cc. (ng/ul)		Length of the highest detected peak (bp)	Lenght of the longest detected DNA fragment (bp)	Average of the highest detected peak (bp)	Average of the longest detected DNA fragment (bp)
Qiagen	0.2	100	Q1	2.25	-	-	8359	9361
			Q2	1.89	13178	15062
			Q3	1.96	-	-
			Q4	1.16	3540	3660
Invitrogen	0.2	100	I1	14.4	14293	26235	14469	26347
			I2	12	15162	26503
			I3	20.8	12685	24945
			I4	11.2	15734	27705
Macherey-Nagel	0.2	100	MN1	20	6023	18277	7255	21325
			MN2	23	8235	23199
			MN3	22	7867	21278
			MN4	31	6896	22547
Zymo Research	0.1	50	Z1	11.2	23514	35526	18286	33867
			Z2	13.2	16785	34863
			Z3	13.9	20340	33513
			Z4	11.3	12505	31568
b. DNA purification from canine sample (control dogs for validation) and the yield.
Sample	Initial amount (g)	Elution (ul)	gDNA cc. (ng/ul)
Qiagen	0.2	100	Female 1	1.85
			Male 1	4.96
			Female 2	41.2
			Female 3	26.8
			Male 2	43.4
			Male 3	19
