## Supplementary Data 4 for "Cross-Comparison of Gut Metagenomic Profiling Strategies"

### Sheet: Munka1
Supplementary Data 4. This table summarizes the Shannon and Simpson indices.
sample	sample_name	DNA_isolation_method	platform	library	Vregion	host	workflow	database	Shannon	Simpson
Toti_Illumina_V1_V2_minitax_BestAln_all_NCBI_genomes_I_1	I1	I	Illumina	V1_V2_Illumina	V1_V2	dog ('Toti')	minitax	all_NCBI_genomes	4.008049957796384	0.9469853492691841
Toti_Illumina_V1_V2_minitax_BestAln_all_NCBI_genomes_I_2	I2	I	Illumina	V1_V2_Illumina	V1_V2	dog ('Toti')	minitax	all_NCBI_genomes	3.903689581977039	0.950648535795188
Toti_Illumina_V1_V2_minitax_BestAln_all_NCBI_genomes_I_3	I3	I	Illumina	V1_V2_Illumina	V1_V2	dog ('Toti')	minitax	all_NCBI_genomes	4.019589778056779	0.9475955826415697
Toti_Illumina_V1_V2_minitax_BestAln_all_NCBI_genomes_I_4	I4	I	Illumina	V1_V2_Illumina	V1_V2	dog ('Toti')	minitax	all_NCBI_genomes	3.8873991944545914	0.9450144171003052
Toti_Illumina_V1_V2_minitax_BestAln_all_NCBI_genomes_MN_1	MN1	MN	Illumina	V1_V2_Illumina	V1_V2	dog ('Toti')	minitax	all_NCBI_genomes	4.058573519877484	0.9523860456307308
Toti_Illumina_V1_V2_minitax_BestAln_all_NCBI_genomes_MN_2	MN2	MN	Illumina	V1_V2_Illumina	V1_V2	dog ('Toti')	minitax	all_NCBI_genomes	3.9650511508603157	0.9523782998795213
Toti_Illumina_V1_V2_minitax_BestAln_all_NCBI_genomes_MN_3	MN3	MN	Illumina	V1_V2_Illumina	V1_V2	dog ('Toti')	minitax	all_NCBI_genomes	4.045175913532604	0.9499855828770588
Toti_Illumina_V1_V2_minitax_BestAln_all_NCBI_genomes_MN_4	MN4	MN	Illumina	V1_V2_Illumina	V1_V2	dog ('Toti')	minitax	all_NCBI_genomes	3.9616125811686196	0.9528380628790518
Toti_Illumina_V1_V2_minitax_BestAln_all_NCBI_genomes_Z_1	Z1	Z	Illumina	V1_V2_Illumina	V1_V2	dog ('Toti')	minitax	all_NCBI_genomes	4.132942141599389	0.9603904544676781
Toti_Illumina_V1_V2_minitax_BestAln_all_NCBI_genomes_Z_2	Z2	Z	Illumina	V1_V2_Illumina	V1_V2	dog ('Toti')	minitax	all_NCBI_genomes	3.886252172904039	0.9467749285989144
Toti_Illumina_V1_V2_minitax_BestAln_all_NCBI_genomes_Z_3	Z3	Z	Illumina	V1_V2_Illumina	V1_V2	dog ('Toti')	minitax	all_NCBI_genomes	3.897953927009452	0.9496075970621863
Toti_Illumina_V1_V2_minitax_BestAln_all_NCBI_genomes_Z_4	Z4	Z	Illumina	V1_V2_Illumina	V1_V2	dog ('Toti')	minitax	all_NCBI_genomes	3.884341520759035	0.944445137000736
Toti_Illumina_V1_V3_minitax_BestAln_all_NCBI_genomes_I_1	I1	I	Illumina	V1_V3_Illumina	V1_V3	dog ('Toti')	minitax	all_NCBI_genomes	3.9104967553578147	0.9304332326016651
Toti_Illumina_V1_V3_minitax_BestAln_all_NCBI_genomes_I_2	I2	I	Illumina	V1_V3_Illumina	V1_V3	dog ('Toti')	minitax	all_NCBI_genomes	3.6202188783133122	0.917276309321735
Toti_Illumina_V1_V3_minitax_BestAln_all_NCBI_genomes_I_3	I3	I	Illumina	V1_V3_Illumina	V1_V3	dog ('Toti')	minitax	all_NCBI_genomes	4.478183776849742	0.9687272692723029
Toti_Illumina_V1_V3_minitax_BestAln_all_NCBI_genomes_I_4	I4	I	Illumina	V1_V3_Illumina	V1_V3	dog ('Toti')	minitax	all_NCBI_genomes	3.915185286993133	0.9452812491610513
Toti_Illumina_V1_V3_minitax_BestAln_all_NCBI_genomes_MN_1	MN1	MN	Illumina	V1_V3_Illumina	V1_V3	dog ('Toti')	minitax	all_NCBI_genomes	4.113440014594554	0.9481273085254378
Toti_Illumina_V1_V3_minitax_BestAln_all_NCBI_genomes_MN_2	MN2	MN	Illumina	V1_V3_Illumina	V1_V3	dog ('Toti')	minitax	all_NCBI_genomes	3.8546240043854714	0.9234376736504146
Toti_Illumina_V1_V3_minitax_BestAln_all_NCBI_genomes_MN_3	MN3	MN	Illumina	V1_V3_Illumina	V1_V3	dog ('Toti')	minitax	all_NCBI_genomes	3.457589013569617	0.92501113833816
Toti_Illumina_V1_V3_minitax_BestAln_all_NCBI_genomes_MN_4	MN4	MN	Illumina	V1_V3_Illumina	V1_V3	dog ('Toti')	minitax	all_NCBI_genomes	4.2143340218351835	0.9555879237413101
Toti_Illumina_V1_V3_minitax_BestAln_all_NCBI_genomes_Q_1	Q1	Q	Illumina	V1_V3_Illumina	V1_V3	dog ('Toti')	minitax	all_NCBI_genomes	3.924408260672055	0.9319039882941037
Toti_Illumina_V1_V3_minitax_BestAln_all_NCBI_genomes_Q_2	Q2	Q	Illumina	V1_V3_Illumina	V1_V3	dog ('Toti')	minitax	all_NCBI_genomes	4.031904976363266	0.948042917178049
Toti_Illumina_V1_V3_minitax_BestAln_all_NCBI_genomes_Q_3	Q3	Q	Illumina	V1_V3_Illumina	V1_V3	dog ('Toti')	minitax	all_NCBI_genomes	3.7118512976657936	0.9052509481207281
Toti_Illumina_V1_V3_minitax_BestAln_all_NCBI_genomes_Q_4	Q4	Q	Illumina	V1_V3_Illumina	V1_V3	dog ('Toti')	minitax	all_NCBI_genomes	3.0336708408445663	0.9223140495867769
Toti_Illumina_V1_V3_minitax_BestAln_all_NCBI_genomes_Z_1	Z1	Z	Illumina	V1_V3_Illumina	V1_V3	dog ('Toti')	minitax	all_NCBI_genomes	4.15924069435632	0.9503424651262171
Toti_Illumina_V1_V3_minitax_BestAln_all_NCBI_genomes_Z_2	Z2	Z	Illumina	V1_V3_Illumina	V1_V3	dog ('Toti')	minitax	all_NCBI_genomes	3.7559078688355356	0.9192351551382467
Toti_Illumina_V1_V3_minitax_BestAln_all_NCBI_genomes_Z_3	Z3	Z	Illumina	V1_V3_Illumina	V1_V3	dog ('Toti')	minitax	all_NCBI_genomes	4.327086891515008	0.9569655661143383
Toti_Illumina_V1_V3_minitax_BestAln_all_NCBI_genomes_Z_4	Z4	Z	Illumina	V1_V3_Illumina	V1_V3	dog ('Toti')	minitax	all_NCBI_genomes	3.1426400826555803	0.8439351501501133
Toti_Illumina_V3_V4_minitax_BestAln_all_NCBI_genomes_I_1	I1	I	Illumina	V3_V4_Illumina	V3_V4	dog ('Toti')	minitax	all_NCBI_genomes	3.505087761348331	0.9087171175258976
Toti_Illumina_V3_V4_minitax_BestAln_all_NCBI_genomes_I_2	I2	I	Illumina	V3_V4_Illumina	V3_V4	dog ('Toti')	minitax	all_NCBI_genomes	3.547767710651543	0.9205553785149158
Toti_Illumina_V3_V4_minitax_BestAln_all_NCBI_genomes_I_3	I3	I	Illumina	V3_V4_Illumina	V3_V4	dog ('Toti')	minitax	all_NCBI_genomes	3.491861729774836	0.9156602115868745
Toti_Illumina_V3_V4_minitax_BestAln_all_NCBI_genomes_I_4	I4	I	Illumina	V3_V4_Illumina	V3_V4	dog ('Toti')	minitax	all_NCBI_genomes	3.50391003679839	0.9122810677495123
Toti_Illumina_V3_V4_minitax_BestAln_all_NCBI_genomes_MN_1	MN1	MN	Illumina	V3_V4_Illumina	V3_V4	dog ('Toti')	minitax	all_NCBI_genomes	3.5019641349531185	0.9131153329701851
Toti_Illumina_V3_V4_minitax_BestAln_all_NCBI_genomes_MN_2	MN2	MN	Illumina	V3_V4_Illumina	V3_V4	dog ('Toti')	minitax	all_NCBI_genomes	3.545308585535345	0.9186857155017161
Toti_Illumina_V3_V4_minitax_BestAln_all_NCBI_genomes_MN_3	MN3	MN	Illumina	V3_V4_Illumina	V3_V4	dog ('Toti')	minitax	all_NCBI_genomes	3.5699927453991642	0.9202720111783118
Toti_Illumina_V3_V4_minitax_BestAln_all_NCBI_genomes_MN_4	MN4	MN	Illumina	V3_V4_Illumina	V3_V4	dog ('Toti')	minitax	all_NCBI_genomes	3.6083164224003195	0.922143553004968
Toti_Illumina_V3_V4_minitax_BestAln_all_NCBI_genomes_Z_1	Z1	Z	Illumina	V3_V4_Illumina	V3_V4	dog ('Toti')	minitax	all_NCBI_genomes	3.5763805845027883	0.9249048119643035
Toti_Illumina_V3_V4_minitax_BestAln_all_NCBI_genomes_Z_2	Z2	Z	Illumina	V3_V4_Illumina	V3_V4	dog ('Toti')	minitax	all_NCBI_genomes	3.6768957962143216	0.9337206267156273
Toti_Illumina_V3_V4_minitax_BestAln_all_NCBI_genomes_Z_3	Z3	Z	Illumina	V3_V4_Illumina	V3_V4	dog ('Toti')	minitax	all_NCBI_genomes	3.521953945868156	0.9254414347014044
Toti_Illumina_V3_V4_minitax_BestAln_all_NCBI_genomes_Z_4	Z4	Z	Illumina	V3_V4_Illumina	V3_V4	dog ('Toti')	minitax	all_NCBI_genomes	3.8572889899394647	0.9474681178372951
Toti_Illumina_WGS_minitax_BestAln_all_NCBI_genomes_I_1	I1	I	Illumina	WGS_Illumina	WGS	dog ('Toti')	minitax	all_NCBI_genomes	4.194802436348094	0.9384378502309901
Toti_Illumina_WGS_minitax_BestAln_all_NCBI_genomes_I_2	I2	I	Illumina	WGS_Illumina	WGS	dog ('Toti')	minitax	all_NCBI_genomes	4.363039543194477	0.9509197701595368
Toti_Illumina_WGS_minitax_BestAln_all_NCBI_genomes_I_3	I3	I	Illumina	WGS_Illumina	WGS	dog ('Toti')	minitax	all_NCBI_genomes	4.260486645719025	0.9401577760855235
Toti_Illumina_WGS_minitax_BestAln_all_NCBI_genomes_I_4	I4	I	Illumina	WGS_Illumina	WGS	dog ('Toti')	minitax	all_NCBI_genomes	4.2018182619058955	0.9370350292853677
Toti_Illumina_WGS_minitax_BestAln_all_NCBI_genomes_MN_1	MN1	MN	Illumina	WGS_Illumina	WGS	dog ('Toti')	minitax	all_NCBI_genomes	4.40321545282036	0.9548787694128995
Toti_Illumina_WGS_minitax_BestAln_all_NCBI_genomes_MN_2	MN2	MN	Illumina	WGS_Illumina	WGS	dog ('Toti')	minitax	all_NCBI_genomes	4.413996656306015	0.9574916867956027
Toti_Illumina_WGS_minitax_BestAln_all_NCBI_genomes_MN_3	MN3	MN	Illumina	WGS_Illumina	WGS	dog ('Toti')	minitax	all_NCBI_genomes	4.4393582071483655	0.952883497632631
Toti_Illumina_WGS_minitax_BestAln_all_NCBI_genomes_MN_4	MN4	MN	Illumina	WGS_Illumina	WGS	dog ('Toti')	minitax	all_NCBI_genomes	4.390208360624994	0.9532668739131855
Toti_Illumina_WGS_minitax_BestAln_all_NCBI_genomes_Q_1	Q1	Q	Illumina	WGS_Illumina	WGS	dog ('Toti')	minitax	all_NCBI_genomes	3.4136129842993403	0.8818908214901068
Toti_Illumina_WGS_minitax_BestAln_all_NCBI_genomes_Q_2	Q2	Q	Illumina	WGS_Illumina	WGS	dog ('Toti')	minitax	all_NCBI_genomes	3.2254628673268244	0.8664553486480326
Toti_Illumina_WGS_minitax_BestAln_all_NCBI_genomes_Q_3	Q3	Q	Illumina	WGS_Illumina	WGS	dog ('Toti')	minitax	all_NCBI_genomes	3.193711174667381	0.8706238925874814
Toti_Illumina_WGS_minitax_BestAln_all_NCBI_genomes_Q_4	Q4	Q	Illumina	WGS_Illumina	WGS	dog ('Toti')	minitax	all_NCBI_genomes	3.4787634195098724	0.8841049705294945
Toti_Illumina_WGS_minitax_BestAln_all_NCBI_genomes_Z_1	Z1	Z	Illumina	WGS_Illumina	WGS	dog ('Toti')	minitax	all_NCBI_genomes	4.22836788866924	0.945556666543665
Toti_Illumina_WGS_minitax_BestAln_all_NCBI_genomes_Z_2	Z2	Z	Illumina	WGS_Illumina	WGS	dog ('Toti')	minitax	all_NCBI_genomes	4.273408749794872	0.9481927982584484
Toti_Illumina_WGS_minitax_BestAln_all_NCBI_genomes_Z_3	Z3	Z	Illumina	WGS_Illumina	WGS	dog ('Toti')	minitax	all_NCBI_genomes	4.2723171185671	0.9505133526027959
Toti_Illumina_WGS_minitax_BestAln_all_NCBI_genomes_Z_4	Z4	Z	Illumina	WGS_Illumina	WGS	dog ('Toti')	minitax	all_NCBI_genomes	4.28268669382337	0.9467149516336941
Toti_Illumina_WGS_minitax_SpeciesEstimate_all_NCBI_genomes_I_1	I1	I	Illumina	WGS_Illumina	WGS	dog ('Toti')	minitax	all_NCBI_genomes	4.01834104030321	0.9282275138815148
Toti_Illumina_WGS_minitax_SpeciesEstimate_all_NCBI_genomes_I_2	I2	I	Illumina	WGS_Illumina	WGS	dog ('Toti')	minitax	all_NCBI_genomes	4.159743910555888	0.9419477203773596
Toti_Illumina_WGS_minitax_SpeciesEstimate_all_NCBI_genomes_I_3	I3	I	Illumina	WGS_Illumina	WGS	dog ('Toti')	minitax	all_NCBI_genomes	4.0496662019168514	0.9292092392151218
Toti_Illumina_WGS_minitax_SpeciesEstimate_all_NCBI_genomes_I_4	I4	I	Illumina	WGS_Illumina	WGS	dog ('Toti')	minitax	all_NCBI_genomes	4.0111181476811515	0.9258163416920597
Toti_Illumina_WGS_minitax_SpeciesEstimate_all_NCBI_genomes_MN_1	MN1	MN	Illumina	WGS_Illumina	WGS	dog ('Toti')	minitax	all_NCBI_genomes	4.217668291368776	0.9477205628074471
Toti_Illumina_WGS_minitax_SpeciesEstimate_all_NCBI_genomes_MN_2	MN2	MN	Illumina	WGS_Illumina	WGS	dog ('Toti')	minitax	all_NCBI_genomes	4.219016379413719	0.9488600264154258
Toti_Illumina_WGS_minitax_SpeciesEstimate_all_NCBI_genomes_MN_3	MN3	MN	Illumina	WGS_Illumina	WGS	dog ('Toti')	minitax	all_NCBI_genomes	4.23003239303425	0.9446946690747926
Toti_Illumina_WGS_minitax_SpeciesEstimate_all_NCBI_genomes_MN_4	MN4	MN	Illumina	WGS_Illumina	WGS	dog ('Toti')	minitax	all_NCBI_genomes	4.196197747325281	0.9459021125494608
Toti_Illumina_WGS_minitax_SpeciesEstimate_all_NCBI_genomes_Q_1	Q1	Q	Illumina	WGS_Illumina	WGS	dog ('Toti')	minitax	all_NCBI_genomes	3.168937780422933	0.8372310571920547
Toti_Illumina_WGS_minitax_SpeciesEstimate_all_NCBI_genomes_Q_2	Q2	Q	Illumina	WGS_Illumina	WGS	dog ('Toti')	minitax	all_NCBI_genomes	2.989517953665569	0.819794122226257
Toti_Illumina_WGS_minitax_SpeciesEstimate_all_NCBI_genomes_Q_3	Q3	Q	Illumina	WGS_Illumina	WGS	dog ('Toti')	minitax	all_NCBI_genomes	3.006532622488462	0.8267258592712241
Toti_Illumina_WGS_minitax_SpeciesEstimate_all_NCBI_genomes_Q_4	Q4	Q	Illumina	WGS_Illumina	WGS	dog ('Toti')	minitax	all_NCBI_genomes	3.245406091982756	0.841233024987477
Toti_Illumina_WGS_minitax_SpeciesEstimate_all_NCBI_genomes_Z_1	Z1	Z	Illumina	WGS_Illumina	WGS	dog ('Toti')	minitax	all_NCBI_genomes	3.9556935196624674	0.924611120053977
Toti_Illumina_WGS_minitax_SpeciesEstimate_all_NCBI_genomes_Z_2	Z2	Z	Illumina	WGS_Illumina	WGS	dog ('Toti')	minitax	all_NCBI_genomes	4.044253718118046	0.9354416467921034
Toti_Illumina_WGS_minitax_SpeciesEstimate_all_NCBI_genomes_Z_3	Z3	Z	Illumina	WGS_Illumina	WGS	dog ('Toti')	minitax	all_NCBI_genomes	4.045059573603068	0.9370627528167246
Toti_Illumina_WGS_minitax_SpeciesEstimate_all_NCBI_genomes_Z_4	Z4	Z	Illumina	WGS_Illumina	WGS	dog ('Toti')	minitax	all_NCBI_genomes	4.104150906581906	0.9381719208818872
Toti_ONT_V1_V9_minitax_BestAln_all_NCBI_genomes_I_1	I1	I	ONT	V1_V9_ONT	V1_V9	dog ('Toti')	minitax	all_NCBI_genomes	2.7653603417708625	0.8811550124323271
Toti_ONT_V1_V9_minitax_BestAln_all_NCBI_genomes_I_2	I2	I	ONT	V1_V9_ONT	V1_V9	dog ('Toti')	minitax	all_NCBI_genomes	2.838416592218825	0.8916645653380822
Toti_ONT_V1_V9_minitax_BestAln_all_NCBI_genomes_I_3	I3	I	ONT	V1_V9_ONT	V1_V9	dog ('Toti')	minitax	all_NCBI_genomes	2.9102419979008807	0.8974112602918536
Toti_ONT_V1_V9_minitax_BestAln_all_NCBI_genomes_I_4	I4	I	ONT	V1_V9_ONT	V1_V9	dog ('Toti')	minitax	all_NCBI_genomes	2.86489153069456	0.8893135056166857
Toti_ONT_V1_V9_minitax_BestAln_all_NCBI_genomes_MN_1	MN1	MN	ONT	V1_V9_ONT	V1_V9	dog ('Toti')	minitax	all_NCBI_genomes	2.93480252886981	0.9070271301807307
Toti_ONT_V1_V9_minitax_BestAln_all_NCBI_genomes_MN_2	MN2	MN	ONT	V1_V9_ONT	V1_V9	dog ('Toti')	minitax	all_NCBI_genomes	3.045459714503521	0.9083598286500542
Toti_ONT_V1_V9_minitax_BestAln_all_NCBI_genomes_MN_3	MN3	MN	ONT	V1_V9_ONT	V1_V9	dog ('Toti')	minitax	all_NCBI_genomes	2.986831468818503	0.9026564124048153
Toti_ONT_V1_V9_minitax_BestAln_all_NCBI_genomes_MN_4	MN4	MN	ONT	V1_V9_ONT	V1_V9	dog ('Toti')	minitax	all_NCBI_genomes	3.0464951538608047	0.9123257766071335
Toti_ONT_V1_V9_minitax_BestAln_all_NCBI_genomes_Q_1	Q1	Q	ONT	V1_V9_ONT	V1_V9	dog ('Toti')	minitax	all_NCBI_genomes	1.3862943611198906	0.75
Toti_ONT_V1_V9_minitax_BestAln_all_NCBI_genomes_Q_2	Q2	Q	ONT	V1_V9_ONT	V1_V9	dog ('Toti')	minitax	all_NCBI_genomes	2.210253577620973	0.875
Toti_ONT_V1_V9_minitax_BestAln_all_NCBI_genomes_Q_3	Q3	Q	ONT	V1_V9_ONT	V1_V9	dog ('Toti')	minitax	all_NCBI_genomes	1.7351264569629226	0.8148148148148149
Toti_ONT_V1_V9_minitax_BestAln_all_NCBI_genomes_Q_4	Q4	Q	ONT	V1_V9_ONT	V1_V9	dog ('Toti')	minitax	all_NCBI_genomes	2.282374376159249	0.8858131487889274
Toti_ONT_V1_V9_minitax_BestAln_all_NCBI_genomes_Z_1	Z1	Z	ONT	V1_V9_ONT	V1_V9	dog ('Toti')	minitax	all_NCBI_genomes	3.204096769659029	0.9254913996722494
Toti_ONT_V1_V9_minitax_BestAln_all_NCBI_genomes_Z_2	Z2	Z	ONT	V1_V9_ONT	V1_V9	dog ('Toti')	minitax	all_NCBI_genomes	2.9987594978130026	0.914377729900473
Toti_ONT_V1_V9_minitax_BestAln_all_NCBI_genomes_Z_3	Z3	Z	ONT	V1_V9_ONT	V1_V9	dog ('Toti')	minitax	all_NCBI_genomes	3.1187259825892655	0.9258474190183634
Toti_ONT_V1_V9_minitax_BestAln_all_NCBI_genomes_Z_4	Z4	Z	ONT	V1_V9_ONT	V1_V9	dog ('Toti')	minitax	all_NCBI_genomes	3.0157187422378944	0.913763637760235
Toti_PacBio_V1_V9_minitax_BestAln_all_NCBI_genomes_I_1	I1	I	PacBio	V1_V9_PacBio	V1_V9	dog ('Toti')	minitax	all_NCBI_genomes	2.40933055538246	0.7990244669516253
Toti_PacBio_V1_V9_minitax_BestAln_all_NCBI_genomes_I_2	I2	I	PacBio	V1_V9_PacBio	V1_V9	dog ('Toti')	minitax	all_NCBI_genomes	2.581368860279929	0.8345747196078941
Toti_PacBio_V1_V9_minitax_BestAln_all_NCBI_genomes_I_3	I3	I	PacBio	V1_V9_PacBio	V1_V9	dog ('Toti')	minitax	all_NCBI_genomes	2.4923454949878394	0.8301498953466208
Toti_PacBio_V1_V9_minitax_BestAln_all_NCBI_genomes_I_4	I4	I	PacBio	V1_V9_PacBio	V1_V9	dog ('Toti')	minitax	all_NCBI_genomes	2.4773758707155005	0.8094815456290401
Toti_PacBio_V1_V9_minitax_BestAln_all_NCBI_genomes_MN_1	MN1	MN	PacBio	V1_V9_PacBio	V1_V9	dog ('Toti')	minitax	all_NCBI_genomes	2.696990551796015	0.8847229610854321
Toti_PacBio_V1_V9_minitax_BestAln_all_NCBI_genomes_MN_2	MN2	MN	PacBio	V1_V9_PacBio	V1_V9	dog ('Toti')	minitax	all_NCBI_genomes	2.7388415271588236	0.8640117228346387
Toti_PacBio_V1_V9_minitax_BestAln_all_NCBI_genomes_MN_3	MN3	MN	PacBio	V1_V9_PacBio	V1_V9	dog ('Toti')	minitax	all_NCBI_genomes	2.6733351195445003	0.8547506479918381
Toti_PacBio_V1_V9_minitax_BestAln_all_NCBI_genomes_MN_4	MN4	MN	PacBio	V1_V9_PacBio	V1_V9	dog ('Toti')	minitax	all_NCBI_genomes	2.7266340348295195	0.8677486734822195
Toti_PacBio_V1_V9_minitax_BestAln_all_NCBI_genomes_Z_1	Z1	Z	PacBio	V1_V9_PacBio	V1_V9	dog ('Toti')	minitax	all_NCBI_genomes	2.8458513045235616	0.8952639208807988
Toti_PacBio_V1_V9_minitax_BestAln_all_NCBI_genomes_Z_2	Z2	Z	PacBio	V1_V9_PacBio	V1_V9	dog ('Toti')	minitax	all_NCBI_genomes	3.0321750644726415	0.9283267517348962
Toti_PacBio_V1_V9_minitax_BestAln_all_NCBI_genomes_Z_3	Z3	Z	PacBio	V1_V9_PacBio	V1_V9	dog ('Toti')	minitax	all_NCBI_genomes	2.8512995563161545	0.9155182235773084
Toti_PacBio_V1_V9_minitax_BestAln_all_NCBI_genomes_Z_4	Z4	Z	PacBio	V1_V9_PacBio	V1_V9	dog ('Toti')	minitax	all_NCBI_genomes	3.0007659474593926	0.9246402820533557
