## Supplementary Data 6 for "Cross-Comparison of Gut Metagenomic Profiling Strategies"

### Sheet: Munka1
Supplementary Data 6. Comparing our data with others’ results. This dataset summarizes all available results related to the dog gut microbiome at the phylum (You and Kim, Coelho et al., Sóder et al., Thomson et al., Li et al., Xu et al.), family (Thomson et al., Li et al., Xu et al.), and genus (You and Kim, Thomson et al., Li et al., Xu et al.) levels, compared with our own data. Coelho and coll…
							V1-2			V1-3				V3-4			WGS				MinION V1-9			Pacbio V1-9
a. Phylum level	You and Kim (V3-V4)	Coelho et al. (Nextera XT protocol (shotgun))	Söder et al. V3-V4	Thomson et al. V3-V4	Li et al. V3-V4	Xu et al. V3-V4	Invitrogen	Macherey Nagel	Zymo	Invitrogen	Macherey Nagel	Qiagen	Zymo	Invitrogen	Macherey Nagel	Zymo	Invitrogen	Macherey Nagel	Qiagen	Zymo	Invitrogen	Macherey Nagel	Zymo	Invitrogen	Macherey Nagel	Zymo
Firmicutes	44.8%	~ 62%	22-78% (depending on the dogs)	56-65% (depending on obesity or leanness)	30-51% (depending on diet & obesity)	50-90% (depending on diet & dietary intervention progression)	0.601468	0.599725	0.431915	0.670401	0.667783	0.172609	0.505116	0.633326	0.628459	0.44391	0.781221	0.748816	0.511745	0.787364	0.697098	0.407971	0.75603	0.481983	0.294039	0.637064
Bacteroidetes	27.7%	~ 15,5%	5-50%	20-30%	25-44%	1-22%	0.0947382	0.0856127	0.150028	0.0274127	0.0295524	0.268607	0.113889	0.0823688	0.0751747	0.141976	0.01156	0.00833612	0.189607	0.0176241	0.00234305	0.00287468	0.0240171	0.000992355	0.000975217	0.00533342
Fusobacteria	14.2%	~ 5,3%	3-40%	7-8%	17-21%	1-26%	0.0986774	0.0942768	0.175692	0.0207991	0.0145339	0.274875	0.0885372	0.065546	0.064091	0.121076	0.0208189	0.0131264	0.208694	0.0168274	0.00624948	0.00389675	0.0634179	0.0109951	0.00494467	0.104503
Proteobacteria	8.8%	~ 10,3%	1-18%	0.03	4-7%	1-2%	0.00594918	0.00528215	0.00971242	0.00849135	0.00773824	0.0503294	0.0167586	0.021506	0.0215421	0.0465826	0.0102911	0.00703458	0.0661965	0.0146076	0.00120296	0.000831882	0.0132033	0.00156347	0.000815298	0.0170066
Actinobacteria	3.4%	~ 6,5%	1-2%	0.01	0,4-0,7%	N/A	0.0962098	0.115266	0.118337	0.0453887	0.0387981	0.0158417	0.0341251	0.0475302	0.0575207	0.0557588	0.17149	0.218574	0.0134153	0.159787	0.0041533	0.00217453	0.0117829	0.00907734	0.0065352	0.0235029
b. Family level	You and Kim (V3-V4)	Coelho et al. (Nextera XT protocol (shotgun))	Söder et al. V3-V4	Thomson et al. V3-V4	Li et al. V3-V4	Xu et al. V3-V4	Invitrogen	Macherey Nagel	Zymo	Invitrogen	Macherey Nagel	Qiagen	Zymo	Invitrogen	Macherey Nagel	Zymo	Invitrogen	Macherey Nagel	Qiagen	Zymo	Invitrogen	Macherey Nagel	Zymo	Invitrogen	Macherey Nagel	Zymo
Bacteroidaceae	NA	NA		NA	12-16% (depending on diet & obesity)	0,5% (depending on diet & dietary intervention progression)	0.0909425	0.0820477	0.14878	0.0236425	0.0276887	0.247469	0.102667	0.0821657	0.0750135	0.141516	0.00829389	0.00563104	0.16834	0.0143852	0.0019713	0.00259424	0.0238179	0.000361241	0.00064224	0.00502192
Fusobacteriaceae	NA	NA		NA	17-20%	0.1	0.0985697	0.0941635	0.175561	0.0200809	0.0141071	0.272796	0.0877116	0.0655333	0.064091	0.121014	0.0205091	0.0128846	0.206847	0.0166772	0.00624904	0.00389675	0.0634171	0.0109943	0.00494467	0.104502
Lachnospiraceae	NA	NA		NA	5-13%	0.05	0.186749	0.192432	0.187163	0.220908	0.213094	0.0119069	0.194733	0.184327	0.188791	0.149833	0.536928	0.515581	0.039153	0.596822	0.326456	0.191452	0.381351	0.13005	0.0678537	0.0766803
Peptostreptococcaceae	NA	NA		NA	0,7-1,5%	0.39	0.095806	0.0934052	0.0289111	0.198805	0.17514	0.00544739	0.0478524	0.240259	0.2335	0.0698908	0.00306608	0.00278478	0.0017649	0.000893984	0.292223	0.160944	0.113344	0.220794	0.158527	0.142603
Ruminococcaceae	NA	NA		NA	3-6%	0.1	0.0309124	0.0321026	0.0866164	0.0584443	0.0775642	0.0786459	0.109757	0.0346482	0.0349986	0.0810089	0.0223888	0.0343659	0.117705	0.0556036	0.0203094	0.0155609	0.084656	0.0350347	0.0188416	0.137771
Clostridiaceae	NA	NA		NA	6,5-17%	0.03	0.0128944	0.0144518	0.0195489	0.0709496	0.0957208	0.0213178	0.0905458	0.028277	0.0300596	0.0638968	0.0374437	0.0431962	0.038444	0.0568392	0.0248735	0.0207478	0.128193	0.0428941	0.0258162	0.20794
Prevotellaceae	NA	NA		NA	7-13%	NA	0.00342773	0.00316406	0.000934027	0.0016414	0.000701385	0.0121814	0.00549994	5.07666e-05	4.51345e-05	0.000101023	8.2859e-06	5.16809e-06	0.000161953	1.27004e-05	0.000340965	0.000264273	0.000155409	0.000584808	0.000315031	0.000251978
Erysipelotrichaceae	NA	NA		NA	3-6%	NA	0.0818707	0.0777156	0.0320488	0.0263123	0.0215032	0.0081505	0.0130988	0.0349274	0.0348761	0.0206311	0.0351585	0.0234582	0.0121133	0.00875057	0.00707053	0.0032618	0.00520689	0.00721437	0.00249845	0.00388014
Veillonellaceae	NA	NA		NA	2,5-6%	NA	8.97312e-05	4.35821e-05	2.18913e-05	8.86247e-05	5.12122e-05	8.11181e-05	0.000110903	3.17291e-05	1.28956e-05	6.73484e-05	0.000233485	0.000228484	0.000306052	0.000225509	1.45215e-05	1.34696e-05	0.000104193	2.4896e-05	1.60239e-05	0.000168195
Lactobacillaceae	NA	NA		NA	3-5%	NA	0.000134597	0.00012203	0.000116753	0.000949022	0.000521771	0.000218395	0.000891328	3.80749e-05	2.57911e-05	2.80618e-05	0.00066376	0.000549993	0.000888827	0.000455046	1.74258e-06	1.88574e-06	7.0374e-06	2.98752e-06	2.24335e-06	1.1339e-05
c. Genus level	You and Kim (V3-V4)	Coelho et al. (Nextera XT protocol (shotgun))	Söder et al. V3-V4	Thomson et al. V3-V4	Li et al. V3-V4	Xu et al. V3-V4	Invitrogen	Macherey Nagel	Zymo	Invitrogen	Macherey Nagel	Qiagen	Zymo	Invitrogen	Macherey Nagel	Zymo	Invitrogen	Macherey Nagel	Qiagen	Zymo	Invitrogen	Macherey Nagel	Zymo	Invitrogen	Macherey Nagel	Zymo
Bacteroides	0.075	NA		7-14% (depending on obesity or leanness)	12-16%	NA	0.0909425	0.0820477	0.14878	0.0236369	0.027685	0.247453	0.102651	0.0821594	0.0750071	0.14151	0.00812551	0.0055255	0.164859	0.0141049	0.0019713	0.00259424	0.0238175	0.000361241	0.00064224	0.00502129
	(average)
Mediterraneibacter	0.078	NA		NA	NA	NA	0.0549693	0.054652	0.0868134	0.059157	0.0579255	0.00487582	0.100252	0.0330681	0.0336961	0.0520322	0.183161	0.165965	0.0178939	0.313698	0.083234	0.0410747	0.176516	0.00202181	0.002626	0.00360202
Lactobacillus	0.035	NA		NA	1-5%	NA	9.87043e-05	0.000104597	0.000116753	0.000875168	0.000486887	0.000198427	0.000747565	3.80749e-05	2.57911e-05	2.80618e-05	0.000209811	0.000167827	0.000246117	0.000146829	1.74258e-06	1.88574e-06	7.0374e-06	2.98752e-06	2.24335e-06	1.1339e-05
Fusobacterium	0.11	NA		NA	8-13%	NA	0.0983992	0.0940327	0.175349	0.0194937	0.0138562	0.267723	0.0842531	0.0653239	0.0638847	0.120615	0.0189333	0.0118967	0.189913	0.0155821	0.00624077	0.0038919	0.0633331	0.0109801	0.0049389	0.104365
Peptoclostridium	NA	NA		7-11%	NA	NA	0	1.74328e-05	2.18913e-05	0.000452355	0.000261256	4.49269e-05	0.00024645	1.90375e-05	2.57911e-05	1.12247e-05	0	0	0	0	1.45215e-07	2.69392e-07	0	2.4896e-07	3.20479e-07	0
Prevotella	0.046	NA		3-3,5%	8-20%	NA	0.0019023	0.00155152	0.000554579	0.00154355	0.000639039	0.0118957	0.00537672	4.44208e-05	3.86867e-05	6.73484e-05	0	0	0	0	0.00034082	0.000264273	0.000148176	0.000584559	0.000315031	0.000240324
Alloprevotella	NA	NA		3-4%	NA	NA	0	8.71642e-06	2.18913e-05	7.38539e-06	4.45324e-06	4.49269e-05	3.69675e-05	6.34582e-06	0	2.80618e-05	8.2859e-06	5.16809e-06	0.000161953	1.27004e-05	0	0	0	0	0	0
Rombutsia	0.031	NA		0.02	NA	NA	0	0	0	0	0	0	0	0	0	0	0	0	0	0	0	0	0	0	0	0
Blautia	0.033	NA		9-11%	2-4%	NA	0.039042	0.042571	0.0570121	0.0262957	0.025281	0.000597778	0.0250311	0.0859415	0.0861166	0.0666468	0.150078	0.154567	0.00393277	0.189951	0.172151	0.103496	0.161208	0.00537555	0.00715309	0.00405621
Clostridium	0.013	NA		0,3-4%	5-15%	NA	0.00909874	0.0106515	0.0148058	0.06782	0.092945	0.0207775	0.0871612	0.0241522	0.0259652	0.0606192	0.0322002	0.0379827	0.0346528	0.0519149	0.0218264	0.0170288	0.123709	0.037901	0.0211769	0.202085
Anaerobispirillum	0.017	NA		NA	1-2%	NA	0	0	0	0	0	0	0	0	0	0	0	0	0	0	0	0	0	0	0	0
Sutterella	0.025	NA		1-2%	2-4,5%	NA	0	0	0	0.00188143	0.00133003	0.0419044	0.00992783	0.00397883	0.00358497	0.0148784	0	0	0	0	0.000295513	0.000198811	0.00323271	0.000533273	0.000262793	0.00569092
Faecalibacterium	0.021	NA		NA	1,5-4%	NA	0.0288934	0.0297143	0.0843762	0.0138993	0.0221749	0.0646124	0.0724235	0.027414	0.026984	0.0734041	0.0182239	0.0292846	0.109838	0.0484684	0.00939774	0.00779054	0.0740815	0.0163196	0.00955732	0.120747
Turicibacter	0.008	NA		NA	0,4-2%	NA	0	0	0	0.000823471	0.00151187	0.00184575	0.00353245	0.000736115	0.00105099	0.00610064	0	0	0	0	6.25877e-05	0.000117994	0.000462709	0.000122239	0.000183955	0.000827432
Megamonas	0.009	NA		NA	1-3,5%	NA	0.00681957	0.00776633	0.00954459	0.00129798	0.0026096	0.0229277	0.00370497	0.00285562	0.00339798	0.00663382	0.00773932	0.00804807	0.252196	0.00519136	0.00265468	0.00245012	0.00859012	0.00458834	0.00302436	0.0140219
Allobaculum	0.007	NA		NA	2-6%	NA	0.0350939	0.0341335	0.00396961	0.00770665	0.00576471	9.35978e-05	0.00107206	0.0145256	0.0139014	0.00227301	0.0139623	0.00945841	0.00040807	0.00117897	0.000985575	0.000430488	0.000262143	0.00030398	0.000211516	3.81116e-05
Phascolarctobacterium	0.01	NA		1-2%	1,5-2%	NA	0	0	0	9.23174e-06	5.19544e-06	2.74554e-05	8.215e-06	0.000317291	0.000270807	8.97978e-05	0	0	0	0	4.35645e-07	0	5.8645e-07	7.46881e-07	0	9.44917e-07
Streptococcus	NA	NA		0,5-3,5%	0,1-3,5%	NA	0	0	0	8.30856e-05	0.000139535	0.000128541	6.98275e-05	5.71124e-05	7.09256e-05	3.92866e-05	0	0	0	0	6.15712e-05	7.94706e-05	0.000132733	0.000109294	0.000102553	0.000218276
