## Supplementary Data 7 for "Cross-Comparison of Gut Metagenomic Profiling Strategies"

### Sheet: Munka1
Supplementary Data 7. DNA purification from MCS. The table shows the yieald (quantity measured by Qubit) and the interval of the largest peaks detected by TapeStation.
Samples	Initial volume (ul)	Elution (ul)	gDNA cc. (ng/ul)		Largest peak
					from (bp)	to (bp)
Qiagen	75	50	1	0.44	24631	>60000
			2	0.292	31102	>60000
			3	0.252	32023	>60000
			4	0.552	16842	>60000
			5	0.286	26760	>60000
Invitrogen	75	50	1	0.286	14631	>60000
			2	0.334	13369	>60000
			3	0.342	13260	>60000
			4	0.222	17713	>60000
			5	0.252	16876	>60000
Macherey-Nagel	75	50	1	9.86	5264	54097
			2	11	5326	54646
			3	9.92	5312	52414
			4	10.9	5559	52875
			5	9.14	5634	59669
Zymo Research	75	50	1	40.4	9621	>60000
			2	42.6	9212	>60000
			3	34.6	9746	>60000
			4	37	9911	>60000
			5	40	10753	>60000
